# Structure-Based Design with Tag-Based Purification and In-Process Biotinylation Enable Streamlined Development of SARS-CoV-2 Spike Molecular Probes

**DOI:** 10.1101/2020.06.22.166033

**Authors:** Tongqing Zhou, I-Ting Teng, Adam S. Olia, Gabriele Cerutti, Jason Gorman, Alexandra Nazzari, Wei Shi, Yaroslav Tsybovsky, Lingshu Wang, Shuishu Wang, Baoshan Zhang, Yi Zhang, Phinikoula S. Katsamba, Yuliya Petrova, Bailey B. Banach, Ahmed S. Fahad, Lihong Liu, Sheila N. Lopez Acevedo, Bharat Madan, Matheus Oliveira de Souza, Xiaoli Pan, Pengfei Wang, Jacy R. Wolfe, Michael Yin, David D. Ho, Emily Phung, Anthony DiPiazza, Lauren Chang, Olubukula Abiona, Kizzmekia S. Corbett, Brandon J. DeKosky, Barney S. Graham, John R. Mascola, John Misasi, Tracy Ruckwardt, Nancy J. Sullivan, Lawrence Shapiro, Peter D. Kwong

**Affiliations:** Vaccine Research Center, National Institute of Allergy and Infectious Diseases, National Institutes of Health, Bethesda, MD 20892, USA; Department of Biochemistry and Molecular Biophysics, Columbia University, New York, NY 10032, USA; Electron Microscopy Laboratory, Cancer Research Technology Program, Leidos Biomedical Research Inc., Frederick National Laboratory for Cancer Research, Frederick, MD 21701, USA; Bioengineering Graduate Program, The University of Kansas, Lawrence, KS 66045, USA; Department of Pharmaceutical Chemistry, The University of Kansas, Lawrence, KS 66045, USA; Aaron Diamond AIDS Research Center, Columbia University Vagelos College of Physicians and Surgeons, New York, NY 10032, USA; Department of Chemical Engineering, The University of Kansas, Lawrence, KS 66045, USA

**Keywords:** antibody, biotinylated probe, COVID-19, HRV3C protease, single-chain Fc, structure-based design

## Abstract

Biotin-labeled molecular probes, comprising specific regions of the SARS-CoV-2 spike, would be helpful in the isolation and characterization of antibodies targeting this recently emerged pathogen. To develop such probes, we designed constructs incorporating an N-terminal purification tag, a site-specific protease-cleavage site, the probe region of interest, and a C-terminal sequence targeted by biotin ligase. Probe regions included full-length spike ectodomain as well as various subregions, and we also designed mutants to eliminate recognition of the ACE2 receptor. Yields of biotin-labeled probes from transient transfection ranged from ∼0.5 mg/L for the complete ectodomain to >5 mg/L for several subregions. Probes were characterized for antigenicity and ACE2 recognition, and the structure of the spike ectodomain probe was determined by cryo-electron microscopy. We also characterized antibody-binding specificities and cell-sorting capabilities of the biotinylated probes. Altogether, structure-based design coupled to efficient purification and biotinylation processes can thus enable streamlined development of SARS-CoV-2 spike-ectodomain probes.
